# Comparative analyses of gene expression in common marmoset and human pluripotent stem cells (PSCs) identify factors enhancing homologous recombination efficiency in the *HPRT* locus of human PSCs

**DOI:** 10.1101/2021.04.05.438539

**Authors:** Sho Yoshimatsu, Mayutaka Nakajima, Tsukasa Sanosaka, Tsukika Sato, Hideyuki Okano

## Abstract

A previous study assessing the efficiency of the genome editing technology CRISPR-Cas9 for knock-in gene targeting in common marmoset (marmoset; *Callithrix jacchus*) embryonic stem cells (ESCs) unexpectedly identified innately enhanced homologous recombination (HR) activity in marmoset ESCs (cmESCs). Here, we compared gene expression in marmoset and human pluripotent stem cells (PSCs) using transcriptomic and quantitative PCR (qPCR) analyses and found that five HR-related genes (*BRCA1, BRCA2, RAD51C, RAD51D* and *RAD51*) were upregulated in marmoset cells. Four of these upregulated genes enhanced HR efficiency with CRISPR-Cas9 in human pluripotent stem cells. Thus, the present study provides a novel insight into species-specific mechanisms for the choice of DNA repair pathways.
