## Supplementary Material and Supplementary Data 1 for "Comparative analyses of gene expression in common marmoset and human pluripotent stem cells (PSCs) identify factors enhancing homologous recombination efficiency in the *HPRT* locus of human PSCs": Supplementary_Data_1.xlsx

### Sheet: hsa03440_cj1700
Gene_name	FC	p_value
UIMC1	0.336059	4.41009e-12
XRCC2	0.19012	6.30976e-09
RPA3	0.24319	2.67573e-08
RPA2	0.26047	2.90659e-08
BRCC3	0.203365	6.0726e-08
PALB2	0.360572	9.01995e-08
ATM	0.249455	3.01119e-07
RAD51D	3.35622	3.48758e-07
SSBP1	0.274437	5.36183e-07
BRIP1	0.266466	7.08221e-07
BRCA2	1.89073	9.60022e-07
RPA1	0.686166	1.24821e-06
TOPBP1	0.588882	6.83767e-06
NBN	0.357344	8.82701e-06
RAD54B	0.426476	1.24667e-05
RAD51C	1.51881	1.50583e-05
RAD51B	1.86618	9.33845e-05
BABAM1	1.74463	0.000119438
POLD3	0.757372	0.000286303
BLM	0.669188	0.000365115
RAD50	0.576393	0.000624846
MUS81	1.64404	0.00207536
POLD2	1.63665	0.00218461
RAD51	1.57935	0.0033612
RBBP8	0.748503	0.0121992
BRCA1	1.23353	0.0154899
POLD1	1.69299	0.0178257
POLD4	0.533838	0.0188669
XRCC3	1.50347	0.0234151
SYCP3	4.6211	0.0518066
RAD52	0.905926	0.0709897
TOP3A	0.865115	0.131886
RAD54L	0.902324	0.165851
RPA4	1.57324	0.217229
EME1	1.01626	0.785086
BARD1	0.973271	0.809034
TOP3B	0.974658	0.855799

### Sheet: ko03450_cj1700
Gene_name	FC	p_value
FEN1	0.354653	2.38154e-09
DCLRE1C	0.171926	3.20838e-09
XRCC6	0.451635	5.06053e-09
NHEJ1	0.389947	3.84204e-08
PRKDC	0.623883	1.71302e-07
XRCC4	0.394327	2.81508e-06
POLM	2.2999	1.10206e-05
XRCC5	0.529125	1.34358e-05
RAD50	0.576393	0.000624846
DNTT	44.1672	0.00108984
POLL	0.455228	0.00209925
LIG4	0.884556	0.270898
